# The meninges host a unique compartment of regulatory T cells that bulwarks adult hippocampal neurogenesis

**DOI:** 10.1101/2024.06.17.599387

**Authors:** Miguel Marin-Rodero, Elisa Cintado Reyes, Alec J. Walker, Teshika Jayewickreme, Felipe A. Pinho-Ribeiro, Quentin Richardson, Ruaidhrí Jackson, Isaac M. Chiu, Christophe Benoist, Beth Stevens, José Luís Trejo, Diane Mathis

## Abstract

Our knowledge about the meningeal immune system has recently burgeoned, particularly our understanding of how innate and adaptive effector cells are mobilized to meet brain challenges. However, information on how meningeal immunocytes guard brain homeostasis in healthy individuals remains sparse. This study highlights the heterogeneous and polyfunctional regulatory-T (Treg) cell compartment in the meninges. A Treg subtype specialized in controlling Th1-cell responses and another known to control responses in B-cell follicles were substantial components of this compartment, foretelling that punctual Treg-cell ablation rapidly unleashed interferon-gamma production by meningeal lymphocytes, unlocked their access to the brain parenchyma, and altered meningeal B-cell profiles. Distally, the hippocampus assumed a reactive state, with morphological and transcriptional changes in multiple glial-cell types; within the dentate gyrus, neural stem cells showed exacerbated death and desisted from further differentiation, associated with inhibition of spatial-reference memory. Thus, meningeal Treg cells are a multifaceted bulwark to brain homeostasis at steady-state.

**One sentence summary:** A distinct population of regulatory T cells in the murine meninges safeguards homeostasis by keeping local interferon-γ-producing lymphocytes in check, thereby preventing their invasion of the parenchyma, activation of hippocampal glial cells, death of neural stem cells, and memory decay.

---

The meninges constitute a three-layered structure just under the skull and vertebral column, covering the brain and spinal cord. This brain border, in particular the dura mater layer, hosts a dense and highly diverse constellation of immunocytes at homeostasis (*1, 2*) as well as a dedicated lymphatic drainage system (*3*). Many of these cells are members of the innate immune system, above all macrophages (MFs). But there are also small populations of lymphocytes whose functions are only beginning to be understood. For example, severe combined immunodeficiency patients, as well as mice lacking T and B cells, have behavioral abnormalities that resolve with reconstitution of the adaptive immune system (*4–7*). T cells [α:β T, γ:δ T and mucosal associated invariant T (MAIT) cells] seem especially important for brain homeostasis because the cytokines they produce [e.g. interleukin (IL)-4, IL-10, interferon (IFN)γ, tumor necrosis factor (TNF)α, and IL-17] impact various behavioral parameters as well as promote cognitive changes with aging (*8–17*).

Even sparser is information on cellular regulators of meningeal immunocyte responses. Most types of immune reactions are controlled by Foxp3+CD4+ regulatory T (Treg) cells (*18*). These cells can control an immune response directly by acting as a sink for IL-2, by secreting suppressive factors like IL-10 or transforming growth factor (TGF)ß, or by expressing co-inhibitory molecules such as CTLA-4, PD-1, or LAG-3. In addition, they can act indirectly by modulating the differentiation and presentation capacity of antigen-presenting cells (APCs) such as dendritic cells (DCs) and MFs. Treg cells in non-lymphoid tissues (termed “tissue-Tregs”) also control non-immunological processes, notably promoting tissue repair in response to injury, including an impact on central nervous system (CNS) pathologies such as stroke or experimental autoimmune encephalomyelitis (EAE) (*19*).

Treg-cell activities have been studied in the meninges of old or diseased mice (e.g. (*20*)), but here we have addressed their role in promoting brain health, i.e. in immunological homeostasis of the brain meninges and parenchyma. Our work highlights a little-known population of Tregs in the meningeal dura mater of healthy mice, clustered with DCs along the sinuses. These Treg cells rein in local inflammation, in particular IFNγ production, and shield the brain’s functional integrity at steady state, preventing immunocyte infiltration into the parenchyma and preserving neurogenesis within the hippocampal niche. Our findings both extend the purview of tissue-Treg cells and bring to light an important immunological regulator of brain homeostasis.
