## Supplementary material for "The meninges host a unique compartment of regulatory T cells that bulwarks adult hippocampal neurogenesis": Table S1

### Sheet: Sheet1
Table S1. Repeated TCR sequences from Fig 2H.
Intra-subtype (Th1-like)
	TCR α chain				TCR β chain
Age_CellTag	av_gene	aj_gene	a_cdr3 (aminoacid)	a_cdr3 (nucleotide)	bv_gene	bj_gene	b_cdr3 (aminoacid)	b_cdr3 (nucleotide)	# cells	Clone id
36w.old_ATCGAGTGTTGCGCAC-1	TRAV6-7-DV9	TRAJ52	CALSSYTGANTGKLTF	TGTGCTCTGAGTTCTTACACTGGAGCTAACACTGGAAAGCTCACGTTT	TRBV12-1	TRBJ2-7	CASSLELGGYEQYF	TGTGCCAGCTCTCTCGAACTGGGGGGATATGAACAGTACTTC	3	L1clonotype261
36w.old_CTTAACTCAATCCAAC-1	TRAV7D-3	TRAJ39	CAVRGGNAGAKLTF	TGTGCAGTGAGGGGGGGGAATGCAGGTGCCAAGCTCACATTC	TRBV12-2+TRBV13-2	TRBJ1-6	CASGGGARNSPLYF	TGTGCCAGCGGTGGGGGGGCGCGTAATTCGCCCCTCTACTTT	2	L1clonotype730
15w.new_exp1_ATCGAGTGTTCCATGA	TRAV6-5	TRAJ9	CALSPSNMGYKLTF	TGTGCTCTGAGTCCTAGCAACATGGGCTACAAACTTACCTTC	TRBV12-2	TRBJ2-7	CASSLPGTGYEQYF	TGTGCCAGCTCTCTCCCCGGGACAGGGTATGAACAGTACTTC	2	L2clonotype1393
15w.new_exp1_TACTTACAGTTAACGA	TRAV10	TRAJ40	CAAITGNYKYVF	TGTGCAGCAATTACAGGAAACTACAAATACGTCTTT	TRBV19	TRBJ2-3	CASSPRGRGAETLYF	TGTGCCAGCAGCCCCAGGGGACGCGGTGCAGAAACGCTGTATTTT	2	L2clonotype429
15w.new_exp1_AACGTTGTCACCCGAG	TRAV6-7-DV9	TRAJ48	CALSANYGNEKITF	TGTGCTCTGAGTGCCAACTATGGAAATGAGAAAATAACTTTT	TRBV20	TRBJ2-7	CGARQAGSEQYF	TGTGGTGCTAGGCAGGCAGGGAGTGAACAGTACTTC	2	L2clonotype505
Inter-subtype (Th1-like and Tfr-like)
	TCR α chain				TCR β chain
Age_CellTag	av_gene	aj_gene	a_cdr3 (aminoacid)	a_cdr3 (nucleotide)	bv_gene	bj_gene	b_cdr3 (aminoacid)	b_cdr3 (nucleotide)	# cells	Clone id
15w.new_exp1_CTACATTGTTCCAACA	TRAV12D-3	TRAJ33	CALVDSNYQLIW	TGTGCTCTGGTGGATAGCAACTATCAGTTGATCTGG	TRBV26	TRBJ1-2	CASSLTASNSDYTF	TGTGCCAGCAGTCTGACAGCCTCAAACTCCGACTACACCTTC	2	L2clonotype1093
15w.new_exp1_GCGCGATGTCTCTCTG	TRAV7-5	TRAJ27	CAVKNTNTGKLTF	TGTGCAGTGAAAAACACCAATACAGGCAAATTAACCTTT	TRBV19	TRBJ2-1	CASSIRGYAEQFF	TGTGCCAGCAGTATCAGGGGCTATGCTGAGCAGTTCTTC	2	L2clonotype402
Inter-subtype (Th1-like and quiescent)
	TCR α chain				TCR β chain
Age_CellTag	av_gene	aj_gene	a_cdr3 (aminoacid)	a_cdr3 (nucleotide)	bv_gene	bj_gene	b_cdr3 (aminoacid)	b_cdr3 (nucleotide)	# cells	Clone id
36w.old_CAGCTAACAAGTCTGT-1	TRAV12-2	TRAJ9	CALRTSNMGYKLTF	TGTGCTTTGAGGACTAGCAACATGGGCTACAAACTTACCTTC	TRBV20	TRBJ1-2	CGARDQGTANSDYTF	TGTGGTGCTAGGGATCAGGGGACGGCAAACTCCGACTACACCTTC	3	L1clonotype276
15w.new_exp1_TGAGCCGCATACTCTT	TRAV2	TRAJ12	CIVTDRTGGYKVVF	TGCATTGTGACTGACCGGACTGGAGGCTATAAAGTGGTCTTT	TRBV20	TRBJ2-1	CGARDWGNYAEQFF	TGTGGTGCTAGGGACTGGGGGAACTATGCTGAGCAGTTCTTC	2	L2clonotype601
